# The Enzymes that beyond Non-Oxidative Glycolysis

**DOI:** 10.1101/362269

**Authors:** Zixiang Xu, Qiaqing Wu, Dunming Zhu

## Abstract

High yield is an important objective of cell factory. One or several genes cloned into the bacterial may make the synthetic pathway much more optimal, so can increase the yield. But the global benefit enzymes are rare, which can increase the yields of many chemical products for a cell factory such as *E.coli*. Two of these kinds of global benefit enzymes are the famous enzymes, D-fructose-6-phosphate D-erythrose-4-phosphate-lyase and D-Xylulose 5-phosphate D-glyceraldehyde-3-phosphate-lyase, of non-oxidative glycolysis (NOG) published in *Nature*, which can improve the utilization ratio of carbon. We expect to find other global benefit enzymes. We use an integrated model, which integrated *in silico* model of *E.coli* and KEGG. By computation, we analyze the effect of adding each reaction from KEGG on the theoretical yields of several products with *E.coli* and find 83 enzymes that may be potentially global benefit enzymes. By comparison, we find about 30 of the 83 enzymes are better in improving the theoretical yields than the two enzymes of NOG.

In order to compare the global benefit enzymes with NOG, as an example, we select “Glycerol:NADP+ oxidoreductase” (GNO) which can increase the supply of NADPH in *E.coli*. But To increase the supply of reducing power, such as NADPH will probably increase the yield of chemicals in a cell factory. We use flux balance analysis method to testify our assumption. By comparing the maximum yields of 80 products produced by *E.coli* with respectively using GNO and NOG, we find GNO has better performance in the product production of *E.coli*. So GNO is a global benefit enzyme which can increase the yields of many chemical products in *E.coli*.
