## supplementary tables for "The Enzymes that beyond Non-Oxidative Glycolysis"

### Sheet: S1
No.	KEGG id	Rev	Name_whole	Rxns_equation (simple)	Rxns_equation (whole)
1	R07409	rev	choline,reduced-ferredoxin:oxygen oxidoreductase	+ o2[c] + 2 h[c] + chol[c] + 2 flxr[c] <==> + 2 h2o[c] + betald[c] + 2 flxso[c]	+ O2 + 2 H+ + Choline + 2 Flavodoxin reduced <==> + 2 H2O + Betaine aldehyde + 2 flavodoxin semi oxidized
2	R00790	rev	Ammonia:ferredoxin oxidoreductase	+ 2 h2o[c] + nh4[c] + 6 flxso[c] <==> + 6 h[c] + no2[c] + 6 flxr[c]	+ 2 H2O + Ammonium + 6 flavodoxin semi oxidized <==> + 6 H+ + Nitrite + 6 Flavodoxin reduced
3	R00659	rev	UTP:pyruvate 2-O-phosphotransferase	+ pyr[c] + utp[c] <==> + udp[c] + pep[c]	+ Pyruvate + UTP <==> + UDP + Phosphoenolpyruvate
4	R00206	rev	ATP:pyruvate,phosphate phosphotransferase	+ atp[c] + pi[c] + pyr[c] <==> + ppi[c] + amp[c] + pep[c]	+ ATP + Phosphate + Pyruvate <==> + Diphosphate + AMP + Phosphoenolpyruvate
5	R02537	rev	Aldehyde:NADP+ oxidoreductase	+ h2o[c] + nadp[c] + pacald[c] <==> + nadph[c] + h[c] + pac[c]	+ H2O + Nicotinamide adenine dinucleotide phosphate + Phenylacetaldehyde <==> + Nicotinamide adenine dinucleotide phosphate - reduced + H+ + Phenylacetic acid
6	R01050	rev	ATP:D-ribose-5-phosphate 1-phosphotransferase	+ atp[c] + r5p[c] <==> + adp[c] + r15bp[c]	+ ATP + alpha-D-Ribose 5-phosphate <==> + ADP + D-Ribose 1,5-bisphosphate
7	R00709	rev	Isocitrate:NAD+ oxidoreductase (decarboxylating)	+ nad[c] + icit[c] <==> + nadh[c] + co2[c] + akg[c] + h[c]	+ Nicotinamide adenine dinucleotide + Isocitrate <==> + Nicotinamide adenine dinucleotide - reduced + CO2 + 2-Oxoglutarate + H+
8	R00149	rev	Carbon-dioxide:ammonia ligase (ADP-forming,carbamate-phosphorylating)	+ h2o[c] + 2 atp[c] + co2[c] + nh4[c] <==> + 2 adp[c] + pi[c] + cbp[c]	+ H2O + 2 ATP + CO2 + Ammonium <==> + 2 ADP + Phosphate + Carbamoyl phosphate
9	R00224	rev	pyruvate carboxy-lyase (acetaldehyde-forming)	+ pyr[c] <==> + co2[c] + acald[c]	+ Pyruvate <==> + CO2 + Acetaldehyde
10	R08515	rev	ADP:alpha-D-aldose-1-phosphate adenylyltransferase	+ adp[c] + g1p[c] <==> + pi[c] + adpglc[c]	+ ADP + D-Glucose 1-phosphate <==> + Phosphate + ADPglucose
11	R01224	rev	5-methyltetrahydrofolate:NADP+ oxidoreductase	+ nadp[c] + 5mthf[c] <==> + nadph[c] + h[c] + mlthf[c]	+ Nicotinamide adenine dinucleotide phosphate + 5-Methyltetrahydrofolate <==> + Nicotinamide adenine dinucleotide phosphate - reduced + H+ + 5,10-Methylenetetrahydrofolate
12	R00572	rev	CTP:pyruvate 2-O-phosphotransferase	+ pyr[c] + ctp[c] <==> + pep[c] + cdp[c]	+ Pyruvate + CTP <==> + Phosphoenolpyruvate + CDP
13	R03004	rev	Deamino-NAD+ nucleotidohydrolase	+ h2o[c] + dnad[c] <==> + amp[c] + nicrnt[c]	+ H2O + Deamino-NAD+ <==> + AMP + Nicotinate D-ribonucleotide
14	R02301	rev	5-Formyltetrahydrofolate cyclo-ligase (ADP-forming)	+ atp[c] + h[c] + 5fthf[c] <==> + adp[c] + pi[c] + methf[c]	+ ATP + H+ + 5-Formyltetrahydrofolate <==> + ADP + Phosphate + 5,10-Methenyltetrahydrofolate
15	R02145	rev	Guanosine aminohydrolase	+ h2o[c] + gsn[c] <==> + nh4[c] + xtsn[c]	+ H2O + Guanosine <==> + Ammonium + Xanthosine
16	R07159	rev	D-glyceraldehyde-3-phosphate:ferredoxin oxidoreductase	+ h2o[c] + g3p[c] + 2 flxso[c] <==> + 2 h[c] + 3pg[c] + 2 flxr[c]	+ H2O + Glyceraldehyde 3-phosphate + 2 flavodoxin semi oxidized <==> + 2 H+ + 3-Phospho-D-glycerate + 2 Flavodoxin reduced
17	R01138	rev	dATP:pyruvate 2-O-phosphotransferase	+ pyr[c] + datp[c] <==> + pep[c] + dadp[c]	+ Pyruvate + dATP <==> + Phosphoenolpyruvate + dADP
18	R00397	rev	L-aspartate 4-carboxy-lyase (L-alanine-forming)	+ asp-L[c] <==> + co2[c] + ala-L[c]	+ L-Aspartate <==> + CO2 + L-Alanine
19	R07758	rev		+ malcoa[c] + pmtcoa[c] <==> + coa[c] + co2[c] + 3oodcoa[c]	+ Malonyl-CoA + Palmitoyl-CoA (n-C16:0CoA) <==> + Coenzyme A + CO2 + 3-Oxooctadecanoyl-CoA
20	R00724	rev	ITP:pyruvate 2-O-phosphotransferase	+ pyr[c] + itp[c] <==> + pep[c] + idp[c]	+ Pyruvate + ITP <==> + Phosphoenolpyruvate + IDP
21	R06846	rev	L-quinate:NADP+ 3-oxidoreductase	+ nadp[c] + quin[c] <==> + nadph[c] + h[c] + 3dhq[c]	+ Nicotinamide adenine dinucleotide phosphate + Quinate <==> + Nicotinamide adenine dinucleotide phosphate - reduced + H+ + 3-Dehydroquinate
22	R00430	rev	GTP:pyruvate 2-O-phosphotransferase	+ pyr[c] + gtp[c] <==> + gdp[c] + pep[c]	+ Pyruvate + GTP <==> + GDP + Phosphoenolpyruvate
23	R00885	rev	GTP:alpha-D-mannose-1-phosphate guanylyltransferase	+ gtp[c] + man1p[c] <==> + ppi[c] + gdpmann[c]	+ GTP + D-Mannose 1-phosphate <==> + Diphosphate + GDP-D-mannose
24	R00522	rev	Oxalate carboxy-lyase	+ oxa[c] <==> + co2[c] + for[c]	+ Oxalate <==> + CO2 + Formate
25	R01858	rev	dGTP:pyruvate 2-O-phosphotransferase	+ pyr[c] + dgtp[c] <==> + pep[c] + dgdp[c]	+ Pyruvate + dGTP <==> + Phosphoenolpyruvate + dGDP
26	R00126	rev	ADP:ATP adenylyltransferase	+ atp[c] + adp[c] <==> + pi[c] + ap4a[c]	+ ATP + ADP <==> + Phosphate + P1,P4-Bis(5'-adenosyl) tetraphosphate
27	R00502	rev	UTP:alpha-D-galactose-1-phosphate uridylyltransferase	+ utp[c] + gal1p[c] <==> + ppi[c] + udpgal[c]	+ UTP + alpha-D-Galactose 1-phosphate <==> + Diphosphate + UDPgalactose
28	R01217	rev	5-methyltetrahydrofolate:ferredoxin oxidoreductase	+ 2 h[c] + mlthf[c] + 2 flxr[c] <==> + 5mthf[c] + 2 flxso[c]	+ 2 H+ + 5,10-Methylenetetrahydrofolate + 2 Flavodoxin reduced <==> + 5-Methyltetrahydrofolate + 2 flavodoxin semi oxidized
29	R01197	rev	2-oxoglutarate:ferredoxin oxidoreductase (decarboxylating)	+ co2[c] + 2 h[c] + succoa[c] + 2 flxr[c] <==> + coa[c] + akg[c] + 2 flxso[c]	+ CO2 + 2 H+ + Succinyl-CoA + 2 Flavodoxin reduced <==> + Coenzyme A + 2-Oxoglutarate + 2 flavodoxin semi oxidized
30	R00265	rev	2-oxoglutarate:NADP+ 2-oxidoreductase (CoA-succinylating)	+ nadp[c] + coa[c] + akg[c] <==> + nadph[c] + co2[c] + h[c] + succoa[c]	+ Nicotinamide adenine dinucleotide phosphate + Coenzyme A + 2-Oxoglutarate <==> + Nicotinamide adenine dinucleotide phosphate - reduced + CO2 + H+ + Succinyl-CoA
31	R01621	irr	D-Xylulose 5-phosphate D-glyceraldehyde-3-phosphate-lyase (adding phosphate; acetyl-phosphate-forming)	+ pi[c] + xu5p-D[c] ==> + h2o[c] + actp[c] + g3p[c]	+ Phosphate + D-Xylulose 5-phosphate ==> + H2O + Acetyl phosphate + Glyceraldehyde 3-phosphate
32	R00761	irr	D-fructose-6-phosphate D-erythrose-4-phosphate-lyase (adding phosphate; acetyl-phosphate-forming)	+ pi[c] + f6p[c] ==> + h2o[c] + actp[c] + e4p[c]	+ Phosphate + D-Fructose 6-phosphate ==> + H2O + Acetyl phosphate + D-Erythrose 4-phosphate
33	R01817	rev	D-mannitol-1-phosphate:NADP+ 6-oxidoreductase	+ nadp[c] + mnl1p[c] <==> + nadph[c] + h[c] + man6p[c]	+ Nicotinamide adenine dinucleotide phosphate + D-Mannitol 1-phosphate <==> + Nicotinamide adenine dinucleotide phosphate - reduced + H+ + D-Mannose 6-phosphate
34	R00834	rev	D-Sorbitol 6-phosphate:NADP+ 1-oxidoreductase	+ nadp[c] + sbt6p[c] <==> + nadph[c] + h[c] + g6p[c]	+ Nicotinamide adenine dinucleotide phosphate + D-Sorbitol 6-phosphate <==> + Nicotinamide adenine dinucleotide phosphate - reduced + H+ + D-Glucose 6-phosphate
35	R07164	rev	L-aspartate:NAD+ oxidoreductase (deaminating)	+ h2o[c] + nad[c] + asp-L[c] <==> + nadh[c] + oaa[c] + h[c] + nh4[c]	+ H2O + Nicotinamide adenine dinucleotide + L-Aspartate <==> + Nicotinamide adenine dinucleotide - reduced + Oxaloacetate + H+ + Ammonium
36	R01063	rev	D-glyceraldehyde-3-phosphate:NADP+ oxidoreductase (phosphorylating)	+ nadp[c] + pi[c] + g3p[c] <==> + nadph[c] + h[c] + 13dpg[c]	+ Nicotinamide adenine dinucleotide phosphate + Phosphate + Glyceraldehyde 3-phosphate <==> + Nicotinamide adenine dinucleotide phosphate - reduced + H+ + 3-Phospho-D-glyceroyl phosphate
37	R09281	rev		+ nadp[c] + ghb[c] <==> + nadph[c] + h[c] + sucsal[c]	+ Nicotinamide adenine dinucleotide phosphate + gamma-hydroxybutyrate <==> + Nicotinamide adenine dinucleotide phosphate - reduced + H+ + Succinic semialdehyde
38	R01434	rev	L-Valine:NAD+ oxidoreductase(deaminating)	+ h2o[c] + nad[c] + val-L[c] <==> + nadh[c] + h[c] + 3mob[c] + nh4[c]	+ H2O + Nicotinamide adenine dinucleotide + L-Valine <==> + Nicotinamide adenine dinucleotide - reduced + H+ + 3-Methyl-2-oxobutanoate + Ammonium
39	R07140	rev	S-(hydroxymethyl)glutathione:NADP+ oxidoreductase	+ nadp[c] + hmgth[c] <==> + nadph[c] + h[c] + Sfglutth[c]	+ Nicotinamide adenine dinucleotide phosphate + hydroxymethylglutathione <==> + Nicotinamide adenine dinucleotide phosphate - reduced + H+ + S-Formylglutathione
40	R01976	rev	(S)-3-Hydroxybutanoyl-CoA:NADP+ oxidoreductase	+ nadp[c] + 3hbcoa[c] <==> + nadph[c] + h[c] + aacoa[c]	+ Nicotinamide adenine dinucleotide phosphate + (S)-3-Hydroxybutanoyl-CoA <==> + Nicotinamide adenine dinucleotide phosphate - reduced + H+ + Acetoacetyl-CoA
41	R00978	rev	5,6-Dihydrouracil:NADP+ oxidoreductase	+ nadp[c] + 56dura[c] <==> + nadph[c] + h[c] + ura[c]	+ Nicotinamide adenine dinucleotide phosphate + 5,6-dihydrouracil <==> + Nicotinamide adenine dinucleotide phosphate - reduced + H+ + Uracil
42	R01218	rev	5,10-methylenetetrahydrofolate:NAD+ oxidoreductase	+ nad[c] + mlthf[c] <==> + nadh[c] + methf[c]	+ Nicotinamide adenine dinucleotide + 5,10-Methylenetetrahydrofolate <==> + Nicotinamide adenine dinucleotide - reduced + 5,10-Methenyltetrahydrofolate
43	R00396	rev	L-Alanine:NAD+ oxidoreductase (deaminating)	+ h2o[c] + nad[c] + ala-L[c] <==> + nadh[c] + pyr[c] + h[c] + nh4[c]	+ H2O + Nicotinamide adenine dinucleotide + L-Alanine <==> + Nicotinamide adenine dinucleotide - reduced + Pyruvate + H+ + Ammonium
44	R00094	rev	glutathione:NAD+ oxidoreductase	+ nad[c] + 2 gthrd[c] <==> + nadh[c] + h[c] + gthox[c]	+ Nicotinamide adenine dinucleotide + 2 Reduced glutathione <==> + Nicotinamide adenine dinucleotide - reduced + H+ + Oxidized glutathione
45	R00688	rev	L-phenylalanine:NAD+ oxidoreductase (deaminating)	+ h2o[c] + nad[c] + phe-L[c] <==> + nadh[c] + h[c] + phpyr[c] + nh4[c]	+ H2O + Nicotinamide adenine dinucleotide + L-Phenylalanine <==> + Nicotinamide adenine dinucleotide - reduced + H+ + Phenylpyruvate + Ammonium
46	R01738	rev	D-Gluconate:NAD+ 5-oxidoreductase	+ nad[c] + glcn[c] <==> + nadh[c] + h[c] + 5dglcn[c]	+ Nicotinamide adenine dinucleotide + D-Gluconate <==> + Nicotinamide adenine dinucleotide - reduced + H+ + 5-Dehydro-D-gluconate
47	R00343	rev	(S)-malate:NADP+ oxidoreductase	+ nadp[c] + mal-L[c] <==> + nadph[c] + oaa[c] + h[c]	+ Nicotinamide adenine dinucleotide phosphate + L-Malate <==> + Nicotinamide adenine dinucleotide phosphate - reduced + Oxaloacetate + H+
48	R01747	rev	(R)-Glycerate:NADP+ oxidoreductase	+ nadp[c] + glyc-R[c] <==> + nadph[c] + h[c] + 2h3oppan[c]	+ Nicotinamide adenine dinucleotide phosphate + (R)-Glycerate <==> + Nicotinamide adenine dinucleotide phosphate - reduced + H+ + 2-Hydroxy-3-oxopropanoate
49	R00746	rev	Ethanol:NADP+ oxidoreductase	+ nadp[c] + etoh[c] <==> + nadph[c] + h[c] + acald[c]	+ Nicotinamide adenine dinucleotide phosphate + Ethanol <==> + Nicotinamide adenine dinucleotide phosphate - reduced + H+ + Acetaldehyde
50	R01773	rev	L-Homoserine:NAD+ oxidoreductase	+ nad[c] + hom-L[c] <==> + nadh[c] + h[c] + aspsa[c]	+ Nicotinamide adenine dinucleotide + L-Homoserine <==> + Nicotinamide adenine dinucleotide - reduced + H+ + L-Aspartate 4-semialdehyde
51	R02196	rev	L-Isoleucine:NAD+ oxidoreductase(deaminating)	+ h2o[c] + nad[c] + ile-L[c] <==> + nadh[c] + h[c] + 3mop[c] + nh4[c]	+ H2O + Nicotinamide adenine dinucleotide + L-Isoleucine <==> + Nicotinamide adenine dinucleotide - reduced + H+ + (S)-3-Methyl-2-oxopentanoate + Ammonium
52	R00936	rev	5,6,7,8-tetrahydrofolate:NAD+ oxidoreductase	+ nad[c] + thf[c] <==> + nadh[c] + h[c] + dhf[c]	+ Nicotinamide adenine dinucleotide + 5,6,7,8-Tetrahydrofolate <==> + Nicotinamide adenine dinucleotide - reduced + H+ + 7,8-Dihydrofolate
53	R00243	rev	L-glutamate:NAD+ oxidoreductase (deaminating)	+ h2o[c] + nad[c] + glu-L[c] <==> + nadh[c] + akg[c] + h[c] + nh4[c]	+ H2O + Nicotinamide adenine dinucleotide + L-Glutamate <==> + Nicotinamide adenine dinucleotide - reduced + 2-Oxoglutarate + H+ + Ammonium
54	R02259	rev	Propane-1,2-diol:NADP+ oxidoreductase	+ nadp[c] + 12ppd-S[c] <==> + nadph[c] + h[c] + lald-L[c]	+ Nicotinamide adenine dinucleotide phosphate + (S)-Propane-1,2-diol <==> + Nicotinamide adenine dinucleotide phosphate - reduced + H+ + L-Lactaldehyde
55	R00842	rev	sn-Glycerol-3-phosphate:NAD+ 2-oxidoreductase	+ nad[c] + glyc3p[c] <==> + nadh[c] + h[c] + dhap[c]	+ Nicotinamide adenine dinucleotide + Glycerol 3-phosphate <==> + Nicotinamide adenine dinucleotide - reduced + H+ + Dihydroxyacetone phosphate
56	R06847	rev	shikimate:NAD+ 3-oxidoreductase	+ nad[c] + skm[c] <==> + nadh[c] + h[c] + 3dhsk[c]	+ Nicotinamide adenine dinucleotide + Shikimate <==> + Nicotinamide adenine dinucleotide - reduced + H+ + 3-Dehydroshikimate
57	R02577	rev	Propane-1,2-diol:NAD+ 1-oxidoreductase	+ nadp[c] + 12ppd-R[c] <==> + nadph[c] + h[c] + lald-D[c]	+ Nicotinamide adenine dinucleotide phosphate + (R)-Propane-1,2-diol <==> + Nicotinamide adenine dinucleotide phosphate - reduced + H+ + D-Lactaldehyde
58	R07759	rev		+ nadph[c] + h[c] + 3oodcoa[c] <==> + nadp[c] + 3hodcoa[c]	+ Nicotinamide adenine dinucleotide phosphate - reduced + H+ + 3-Oxooctadecanoyl-CoA <==> + Nicotinamide adenine dinucleotide phosphate + (S)-3-Hydroxyoctadecanoyl-CoA
59	R01041	rev	Glycerol:NADP+ oxidoreductase	+ nadp[c] + glyc[c] <==> + nadph[c] + h[c] + glyald[c]	+ Nicotinamide adenine dinucleotide phosphate + Glycerol <==> + Nicotinamide adenine dinucleotide phosphate - reduced + H+ + D-Glyceraldehyde
60	R00848	rev	sn-Glycerol-3-phosphate:(acceptor) 2-oxidoreductase	+ fad[c] + glyc3p[c] <==> + dhap[c] + fadh2[c]	+ Flavin adenine dinucleotide oxidized + Glycerol 3-phosphate <==> + Dihydroxyacetone phosphate + Flavin adenine dinucleotide reduced
61	R02165	rev		+ no3[c] + q8h2[c] <==> + h2o[c] + no2[c] + q8[c]	+ Nitrate + Ubiquinol-8 <==> + H2O + Nitrite + Ubiquinone-8
62	R02965	rev	Hydrogen:quinone oxidoreductase	+ h2[c] + mqn8[c] <==> + mql8[c]	+ H2 + Menaquinone 8 <==> + Menaquinol 8
63	R01058	rev	D-glyceraldehyde 3-phosphate:NADP+ oxidoreductase	+ h2o[c] + nadp[c] + g3p[c] <==> + nadph[c] + h[c] + 3pg[c]	+ H2O + Nicotinamide adenine dinucleotide phosphate + Glyceraldehyde 3-phosphate <==> + Nicotinamide adenine dinucleotide phosphate - reduced + H+ + 3-Phospho-D-glycerate
64	R02639	rev	3-Dehydro-L-gulonate:NADP+ 2-oxidoreductase	+ nadp[c] + 3dhguln[c] <==> + nadph[c] + h[c] + 23doguln[c]	+ Nicotinamide adenine dinucleotide phosphate + 3-Dehydro-L-gulonate <==> + Nicotinamide adenine dinucleotide phosphate - reduced + H+ + 2,3-Dioxo-L-gulonate
65	R00726	rev	ITP:oxaloacetate carboxy-lyase (adding ITP; phosphoenolpyruvate-forming); ITP:oxaloacetate carboxy-lyase (transphosphorylating)	+ oaa[c] + itp[c] <==> + co2[c] + pep[c] + idp[c]	+ Oxaloacetate + ITP <==> + CO2 + Phosphoenolpyruvate + IDP
66	R00346	rev	diphosphate:oxaloacetate carboxy-lyase (transphosphorylating;phosphoenolpyruvate-forming); Pyrophosphate:oxaloacetate carboxy-lyase (transphosphorylating)	+ ppi[c] + oaa[c] <==> + pi[c] + co2[c] + pep[c]	+ Diphosphate + Oxaloacetate <==> + Phosphate + CO2 + Phosphoenolpyruvate
67	R00431	rev	GTP:oxaloacetate carboxy-lyase (adding GTP;phosphoenolpyruvate-forming); GTP:oxaloacetate carboxy-lyase (transphosphorylating)	+ oaa[c] + gtp[c] <==> + co2[c] + gdp[c] + pep[c]	+ Oxaloacetate + GTP <==> + CO2 + GDP + Phosphoenolpyruvate
68	R01967	rev	ATP:deoxyguanosine 5'-phosphotransferase	+ atp[c] + dgsn[c] <==> + adp[c] + dgmp[c]	+ ATP + Deoxyguanosine <==> + ADP + dGMP
69	R02089	rev	ATP:deoxyadenosine 5'-phosphotransferase	+ atp[c] + dad-2[c] <==> + adp[c] + damp[c]	+ ATP + Deoxyadenosine <==> + ADP + dAMP
70	R01010	rev	Glycerone phosphate phosphohydrolase	+ h2o[c] + dhap[c] <==> + pi[c] + dha[c]	+ H2O + Dihydroxyacetone phosphate <==> + Phosphate + Dihydroxyacetone
71	R01059	rev	ATP:D-glyceraldehyde 3-phosphotransferase	+ atp[c] + glyald[c] <==> + adp[c] + g3p[c]	+ ATP + D-Glyceraldehyde <==> + ADP + Glyceraldehyde 3-phosphate
72	R07417	rev		+ h2o[c] + nad[c] + ggbutal[c] <==> + nadh[c] + h[c] + gg4abut[c]	+ H2O + Nicotinamide adenine dinucleotide + gamma-glutamyl-gamma-butyraldehyde <==> + Nicotinamide adenine dinucleotide - reduced + H+ + gamma-glutamyl-gamma aminobutyric acid
73	R00585	rev	L-Serine:pyruvate aminotransferase	+ pyr[c] + ser-L[c] <==> + ala-L[c] + hpyr[c]	+ Pyruvate + L-Serine <==> + L-Alanine + Hydroxypyruvate
74	R00941	rev	10-formyltetrahydrofolate:NADP+ oxidoreductase	+ h2o[c] + nadp[c] + 10fthf[c] <==> + nadph[c] + co2[c] + h[c] + thf[c]	+ H2O + Nicotinamide adenine dinucleotide phosphate + 10-Formyltetrahydrofolate <==> + Nicotinamide adenine dinucleotide phosphate - reduced + CO2 + H+ + 5,6,7,8-Tetrahydrofolate
75	R00519	rev	Formate:NAD+ oxidoreductase	+ nad[c] + for[c] <==> + nadh[c] + co2[c] + h[c]	+ Nicotinamide adenine dinucleotide + Formate <==> + Nicotinamide adenine dinucleotide - reduced + CO2 + H+
76	R01199	rev	2-oxobutanoate:ferredoxin 2-oxidoreductase (CoA-propanoylating)	+ coa[c] + 2obut[c] + 2 flxso[c] <==> + co2[c] + 2 h[c] + ppcoa[c] + 2 flxr[c]	+ Coenzyme A + 2-Oxobutanoate + 2 flavodoxin semi oxidized <==> + CO2 + 2 H+ + Propanoyl-CoA + 2 Flavodoxin reduced
77	R00210	rev	pyruvate:NADP+ 2-oxidoreductase (CoA-acetylating)	+ nadp[c] + coa[c] + pyr[c] <==> + nadph[c] + co2[c] + accoa[c] + h[c]	+ Nicotinamide adenine dinucleotide phosphate + Coenzyme A + Pyruvate <==> + Nicotinamide adenine dinucleotide phosphate - reduced + CO2 + Acetyl-CoA + H+
78	R09280	rev	succinate-semialdehyde:NADP+ oxidoreductase (CoA-acylating)	+ nadph[c] + h[c] + succoa[c] <==> + nadp[c] + coa[c] + sucsal[c]	+ Nicotinamide adenine dinucleotide phosphate - reduced + H+ + Succinyl-CoA <==> + Nicotinamide adenine dinucleotide phosphate + Coenzyme A + Succinic semialdehyde
79	R00352	rev	acetyl-CoA:oxaloacetate C-acetyltransferase [(pro-S)-carboxymethyl-forming, ADP-phosphorylating]	+ atp[c] + coa[c] + cit[c] <==> + adp[c] + pi[c] + accoa[c] + oaa[c]	+ ATP + Coenzyme A + Citrate <==> + ADP + Phosphate + Acetyl-CoA + Oxaloacetate
80	R04198	rev	2,3,4,5-Tetrahydrodipicolinate:NAD+ oxidoreductase	+ nad[c] + thdp[c] <==> + nadh[c] + h[c] + 23dhdp[c]	+ Nicotinamide adenine dinucleotide + 2,3,4,5-Tetrahydrodipicolinate <==> + Nicotinamide adenine dinucleotide - reduced + H+ + 2,3-Dihydrodipicolinate
81	R07613	rev	LL-2,6-diaminoheptanedioate:2-oxoglutarate aminotransferase	+ akg[c] + 26dap-LL[c] <==> + h2o[c] + glu-L[c] + thdp[c]	+ 2-Oxoglutarate + LL-2,6-Diaminoheptanedioate <==> + H2O + L-Glutamate + 2,3,4,5-Tetrahydrodipicolinate
82	R06975	rev	5-formaminoimidazole-4-carboxamide-1-beta-D-ribofuranosyl 5'-monophosphate synthetase	+ atp[c] + for[c] + aicar[c] <==> + adp[c] + pi[c] + fprica[c]	+ ATP + Formate + 5-Amino-1-(5-Phospho-D-ribosyl)imidazole-4-carboxamide <==> + ADP + Phosphate + 5-Formamido-1-(5-phospho-D-ribosyl)imidazole-4-carboxamide
83	R00859	rev	Hydrogen-sulfide:ferredoxin oxidoreductase	+ 3 h2o[c] + h2s[c] + 6 flxso[c] <==> + 6 h[c] + so3[c] + 6 flxr[c]	+ 3 H2O + Hydrogen sulfide + 6 flavodoxin semi oxidized <==> + 6 H+ + Sulfite + 6 Flavodoxin reduced
	Note: (Column) Rev,red color means the possible error of reversibility

### Sheet: S2
		Note:	(Column) Flux_ace/glu/lys/...: Flux through added reaction when calculating the yield of Ace/Glu/Lys/...
No.	KEGG id	Growth	Ace	Flux_ace	Glu	Flux_glu	Lys	Flux_lys	Thr	Flux_thr	Suc	Flux_suc	For	Flux_for	Ala	Flux_ala	Try	Flux_try	Phe	Flux_phe	Mal	Flux_mal
	Wild_Type	0.982372	29.0935		11.9373		7.83259		12.8529		17.0964		103.74		20		4.62212		5.50729		18.4115
1	R07409	6.66413	207.919	-1000	80.3324	-1000	60.9418	-1000	98.184	-1000	132.953	-970.269	1000	-1000	164.401	-1000	30.6028	-1000	3.222	-608.233	131.302	-985.133
2	R00790	6.67731	195.829	424.217	76.0277	391.963	56.4398	422.507	93.8123	407.146	118.034	413.487	1000	333.333	144.41	439.533	29.1425	379.62	35.5889	391.684	122.509	405.655
3	R00659	1.38407	30	1000	13.3333	1000	8.57143	1000	15	1000	17.1429	1000	120	172.6	20	1000	5.21739	1000	6	1000	20	1000
4	R00206	1.38407	30	1000	13.3333	1000	8.57143	1000	15	1000	17.1429	1000	120	1000	20	20	5.21739	177.817	6	1000	20	1000
5	R02537	1.38407	30	212.6	13.3333	115.933	8.57143	1000	15	1000	17.1429	34.2857	120	1000	20	1000	5.21739	1000	6	1000	20	990
6	R01050	1.38407	30	1000	13.3333	1000	8.57143	1000	15	1000	17.1429	1000	120	1000	20	1000	5.21739	1000	6	1000	20	1000
7	R00709	1.38407	30	-1000	13.3333	-986.667	8.57143	-69.7429	15	-1000	17.1429	-1000	120	-1000	20	-1000	5.21739	-1000	6	-70.6	20	-1000
8	R00149	1.38407	30	-656.667	13.3333	-657.778	8.57143	-330.476	15	-661.667	17.1429	-655.238	120	-626.667	20	-660	5.21739	-663.188	6	-664.667	20	-653.333
9	R00224	1.38407	30	-1000	13.3333	-435.933	8.57143	-246.886	15	-1000	17.1429	-1000	120	-1000	20	-1000	5.21739	-1000	6	-94.6	20	-282.6
10	R08515	1.38407	30	-1000	13.3333	-1000	8.57143	-996.19	15	-1000	17.1429	-495.457	120	-1000	20	-20	5.21739	-1000	6	-1000	20	-1000
11	R01224	1.38407	30	1000	13.3333	1000	8.57143	144.029	15	1000	17.1429	1000	120	1000	20	1000	5.21739	1000	6	1000	20	1000
12	R00572	1.38407	30	1000	13.3333	1000	8.57143	1000	15	1000	17.1429	4.28571	120	1000	20	5.17593e-07	5.21739	1000	6	1000	20	1000
13	R03004	1.38407	30	-985	13.3333	-986.667	8.57143	-995.714	15	-992.5	17.1429	-982.857	120	-500	20	-990	5.21739	-994.783	6	-997	20	-480
14	R02301	1.38407	30	-1000	13.3333	-1000	8.57143	-1000	15	-1000	17.1429	-965.714	120	-1000	20	-1000	5.21739	-1000	6	-1000	20	-1000
15	R02145	1.38407	30	-1000	13.3333	-1000	8.57143	-1000	15	-1000	17.1429	-34.2857	120	-1000	20	-1000	5.21739	-1000	6	-1000	20	-1000
16	R07159	1.38407	30	-1000	13.3333	-922.6	8.57143	-990	15	-990	17.1429	-980	120	-880	20	-980	5.21739	-968.696	6	-988	20	-1000
17	R01138	1.38407	30	1000	13.3333	1000	8.57143	269.743	15	1000	17.1429	1000	120	1000	20	1000	5.21739	1000	6	1000	20	1000
18	R00397	1.38407	30	-1000	13.3333	-1000	8.57143	-1000	15	-1000	17.1429	-696.19	120	-172.6	20	-1000	5.21739	-1000	6	-1000	20	-1000
19	R07758	1.38407	30	-1000	13.3333	-1000	8.57143	-146.886	15	-1000	17.1429	-1000	120	-1000	20	-20	5.21739	-1000	6	-1000	20	-1000
20	R00724	1.38407	30	272.6	13.3333	1000	8.57143	1000	15	995	17.1429	38.3143	120	1000	20	20	5.21739	994.783	6	1000	20	1000
21	R06846	1.38407	30	1000	13.3333	1000	8.57143	1000	15	1000	17.1429	1000	120	182.6	20	680	5.21739	1000	6	1000	20	980
22	R00430	1.38407	30	1000	13.3333	599.267	8.57143	112.6	15	1000	17.1429	161.171	120	1000	20	1000	5.21739	1000	6	1000	20	112.6
23	R00885	1.38407	30	-1000	13.3333	-1000	8.57143	-1000	15	-1000	17.1429	-1000	120	-212.6	20	-20	5.21739	-1000	6	-1000	20	-1000
24	R00522	1.38407	30	-362.6	13.3333	-365.933	8.57143	-1000	15	-1000	17.1429	-1000	120	-1000	20	-20	5.21739	-1000	6	-1000	20	-1000
25	R01858	1.38407	30	1000	13.3333	1000	8.57143	1000	15	1000	17.1429	1000	120	1000	20	20	5.21739	1000	6	1000	20	1000
26	R00126	1.38407	30	-1000	13.3333	-1000	8.57143	-1000	15	-232.6	17.1429	-1000	120	-1000	20	0	5.21739	-304.774	6	-1000	20	-1000
27	R00502	1.38407	30	-232.6	13.3333	-1000	8.57143	-1000	15	-1000	17.1429	-1000	120	-1000	20	-20	5.21739	-1000	6	-268.6	20	-1000
28	R01217	1.38407	30	-990	13.3333	-1000	8.57143	-1000	15	-1000	17.1429	-994.286	120	-1000	20	-1000	5.21739	-1000	6	-1000	20	-1000
29	R01197	0.990498	30	10	13.1895	18.7053	7.83259	4.34243e-09	12.8951	3.9439	17.1429	5.65	104.74	-10	20	1.25671e-08	4.62629	0.868545	5.50729	2.1226e-08	18.4034	18.4034
30	R00265	0.982372	30	-20	13.073	-9.21892	7.83259	3.18323e-12	12.8558	1.07442	17.0964	-1.50919e-11	104.74	10	20	-5.79832e-09	4.3987	2.40519	5.50729	8.54925e-11	18.4115	4.46175e-07
31	R01621	0.982372	30	30	12.4333	14.6	7.83259	0	12.8529	0	17.0964	0	103.74	0	20	2.43206e-07	4.62212	0	5.50729	0	18.4115	0
32	R00761	0.982372	30	30	12.4333	14.6	7.83259	0	12.8529	0	17.0964	0	103.74	0	20	0	4.62212	0	5.50729	0	18.4115	0
33	R01817	0.989632	30	33.8	12.2078	17.6621	8.13509	32.5404	13.4406	40.3217	17.0964	3.96317e-09	109.8	30.6	20	10	4.64059	3.20297	5.57976	9.75873	18.4115	8.94298e-07
34	R00834	0.989631	30	40	12.2078	17.6621	8.13509	32.5403	13.4406	40.3217	17.0964	4.32087e-08	109.8	69.8	20	20	4.64059	3.20297	5.57976	9.75873	18.4115	2.37626e-06
35	R07164	0.989632	30	-40	12.2078	-17.6621	8.13509	-28.8105	13.4406	-40.3217	17.0964	-2.02679e-06	109.8	-30.6	20	0	4.64059	-3.20297	5.57976	-9.75873	18.4115	-2.85202e-08
36	R01063	0.989632	30	40	12.2078	17.6621	8.13509	32.5403	-7.48113e-10	3.80364e-08	17.0964	2.02753e-06	109.8	30.6	20	30	4.64059	10.7188	5.57976	9.75873	18.4115	4.11183e-08
37	R09281	0.989632	30	40	12.2078	17.6621	8.13509	32.5403	13.4406	37.2029	17.0964	0	109.8	60	20	20	4.64059	3.20297	5.57976	9.75873	18.4115	8.91982e-07
38	R01434	0.989632	30	-40	12.2078	-17.6621	8.13509	-28.8105	13.4406	-37.2029	17.0964	-2.78133e-08	109.8	-30.6	20	-20	4.64059	-3.20297	5.57976	-9.75873	18.4115	5.3376e-11
39	R07140	0.989632	30	40	12.2078	17.6621	8.13509	28.8105	13.4406	37.2029	17.0964	9.06587e-07	109.8	30.6	20	20	4.64059	3.20297	5.57976	9.75873	18.4115	1.56774e-09
40	R01976	0.989632	30	40	12.2078	17.6621	8.13509	28.8105	13.4406	40.3217	17.0964	14.1929	109.8	60	20	20	4.64059	3.20297	5.57976	9.75873	18.4115	3.39855e-08
41	R00978	0.989632	30	40	12.2078	17.6621	8.13509	28.8105	13.4406	40.3217	17.0964	4.26759e-09	109.8	30.6	20	0	4.64059	3.20297	5.57976	9.75873	18.4115	0
42	R01218	0.989632	30	-40	12.2078	-17.6621	8.13509	-32.5404	13.4406	-40.3217	17.0964	-2.03286e-06	109.8	-30.6	20	4.0517e-11	4.64059	-3.20297	5.57976	-9.75873	18.4115	-15.2346
43	R00396	0.989632	30	-40	12.2078	-17.6621	8.13509	-28.8105	13.4406	-37.2029	17.0964	-1.74688e-09	109.8	-69.8	20	-20	4.64059	-3.20297	5.57976	-9.75873	18.4115	-2.37218e-06
44	R00094	0.989632	30	-26.3	12.2078	-17.6621	8.13509	-28.8105	13.4406	-40.3217	17.0964	5.93445e-11	109.8	-60	20	-10	4.64059	-3.20297	5.57976	-9.75873	18.4115	0
45	R00688	0.989632	30	-40	12.2078	-17.6621	8.13509	-28.8105	13.4406	-37.2029	17.0964	-2.39428e-06	109.8	-30.6	20	-20	4.64059	-3.20297	5.57976	-9.75873	18.4115	-1.90418e-09
46	R01738	0.989632	30	-40	12.2078	-17.6621	8.13509	-28.8105	13.4406	-40.3217	17.0964	-2.04248e-06	109.8	-30.6	20	-10	4.64059	-3.20297	5.57976	-9.75873	18.4115	-2.02591e-06
47	R00343	0.989632	30	40	12.2078	17.6621	8.13509	28.8105	13.4406	37.2029	17.0964	2.02663e-06	106.243	50	20	-7.95808e-13	4.64059	3.20297	5.57976	9.75873	18.4115	0
48	R01747	0.989632	30	40	12.2078	17.6621	8.13509	28.8105	13.4406	40.3217	17.0964	3.09449e-08	109.8	60	20	0	4.64059	3.20297	5.57976	9.75873	18.4115	3.55957e-08
49	R00746	0.989632	30	40	12.2078	17.6621	8.13509	28.8105	13.4406	37.2029	17.0964	4.23826e-08	109.8	30.6	20	10	4.64059	3.20297	5.57976	9.75873	18.4115	1.14017e-07
50	R01773	0.989632	30	-26.3	12.2078	-17.6621	8.13509	-32.5404	13.4406	-40.3217	17.0964	3.24628e-10	109.8	-30.6	20	-10	4.64059	-3.20297	5.57976	-9.75873	18.4115	0
51	R02196	0.989632	30	-31.3	12.2078	-17.6621	8.13509	-32.5403	13.4406	-40.3217	17.0964	2.73985e-11	109.8	-60	20	-20	4.64059	-3.20297	5.57976	-9.75873	18.4115	-2.36784e-08
52	R00936	0.989632	30	-40	12.2078	-17.6621	8.13509	-28.8105	13.4406	-37.2029	17.0964	-14.1929	109.8	-30.6	20	-10	4.64059	-3.20297	5.57976	-9.75873	18.4115	-9.91666e-09
53	R00243	0.989631	30	-34.52	12.2078	-17.6621	8.13509	-28.8105	13.4406	-40.3217	17.0964	-9.00291e-07	109.8	-60	20	-10	4.64059	-3.20297	5.57976	-9.75873	18.4115	-3.25051e-08
54	R02259	0.989632	30	33.15	12.2078	17.6621	8.13509	28.8105	13.4406	40.3217	17.0964	1.02554e-06	109.8	30.6	20	20	4.64059	3.20297	5.3463	1.59162e-12	18.4115	4.90211e-09
55	R00842	0.989632	30	-35.65	12.2078	-17.6621	8.13509	-28.8105	13.2255	-36.1273	17.0964	3.95062e-11	109.8	-30.6	20	-1.3914e-10	4.64059	-3.20297	5.57976	-9.75873	18.4115	-2.0273e-06
56	R06847	0.989632	30	-40	12.2078	-17.6621	8.13509	-32.5404	13.4406	-37.2029	17.0964	5.36491e-12	109.8	-60	20	-10	4.64059	-4.64059	5.57976	-9.75873	18.4115	-2.33626e-11
57	R02577	0.989632	30	40	12.2078	17.6621	8.13509	28.8105	13.4406	37.2029	17.0964	2.34937e-08	109.8	30.6	20	0	4.64059	3.20297	5.57976	9.75873	18.4115	0
58	R07759	0.989632	30	-35	12.2078	-17.6621	8.13509	-28.8105	13.4406	-40.3217	17.0964	-1.02775e-06	109.8	-30.6	20	-6.95556	4.64059	-3.20297	5.57976	-9.75873	18.4115	0
59	R01041	0.989632	30	26.3	12.2078	17.6621	8.13509	28.8105	13.4406	40.3217	17.0964	3.42719e-08	109.8	60	20	10	4.64059	3.20297	5.57976	9.75873	18.4115	8.92936e-07
60	R00848	0.989632	30	-40	12.2078	-17.6621	8.13509	-28.8105	13.4406	-40.3217	17.0964	0	109.8	-60	20	0	4.64059	-3.20297	5.57976	-9.75873	18.4115	-2.0271e-06
61	R02165	1.03957	30	-45	12.1178	-10.94	7.95951	-8.56687	13.2274	-14.0217	17.1429	-6.42857	118.425	-90.275	20	-10	4.72705	-10.9131	5.59224	-8.15518	18.6677	-6.66129
62	R02965	1.03957	30	-37.5	12.1178	-10.94	7.95951	-8.56687	13.2274	-14.0217	17.1429	-27.8571	100.436	0	20	3.41061e-12	4.72705	-10.9131	5.59224	-8.15517	18.6677	-6.66129
63	R01058	1.38407	30	-970	10	-6.66667	8.57143	-991.429	15	-985	17.1429	-980	120	-940	20	-62.6	5.21739	-989.565	6	-212.6	20	-172.6
64	R02639	0.989632	30	40	0	10	8.13509	28.8105	13.4406	40.3217	17.0964	2.02589e-06	109.8	30.6	20	20	4.64059	3.20297	5.57976	9.75873	18.4115	3.87913e-09
65	R00726	0.996797	29.9435	-20	12.5218	-20	8.13385	-16.2677	13.5564	-13.5564	17.1429	-14.2857	104.74	-10	20	-8.27045e-07	4.62318	-1.10514	5.50729	-1.65764e-06	19.9447	-19.9447
66	R00346	0.996797	29.9435	-20	12.5218	-20	8.13384	-16.2677	13.5564	-13.5564	17.1429	-14.2857	104.74	-10	20	-3.08317e-09	4.62318	-1.10514	5.50729	1.20508e-11	19.9447	-19.9447
67	R00431	0.996797	29.9435	-20	12.5218	-20	8.13385	-16.2677	13.5564	-13.5564	17.1429	-14.2857	104.74	-10	20	-9.13333	4.62318	-1.10514	5.50729	-1.34844e-09	19.148	-18.296
68	R01967	0.982372	29.7529	-15	12.1015	-12.6091	7.83259	3.86535e-12	12.0292	4.77485e-12	17.0964	0	103.74	4.90104e-11	20	2.36469e-11	4.47325	3.86535e-12	5.50729	9.09495e-13	18.4115	1.09696e-10
69	R02089	0.982372	29.7529	-15	12.1015	-12.6091	7.83259	1.25056e-12	12.8529	2.86491e-11	17.0964	1.3074e-12	103.74	4.52587e-11	20	-3.63798e-11	4.62212	1.96693e-10	5.50729	-6.10498e-10	18.4115	1.77222e-10
70	R01010	1.01383	29.7375	-10	12.2471	-10	8.01102	-6.02205	13.0436	-10	17.1429	-10	104.309	-5.69091	20	-1.59162e-12	4.71019	-5.28981	5.65222	-6.95667	19.1808	-10
71	R01059	0.982372	29.7136	-38.8545	12.0486	-16.3892	7.895	-16.845	12.9378	-31.7514	17.0964	-4.24522e-09	106.74	-39.78	20	1.09583e-09	4.62512	-3.1256	5.52346	-9.45846	18.4115	4.79329e-11
72	R07417	0.982372	29.7136	-38.8545	12.0486	-16.3892	7.895	-27.37	12.9378	-34.6892	17.0964	-2.02735e-06	106.74	-39.78	20	-10	4.62512	-3.1256	5.52346	-9.45846	18.4115	-2.02705e-06
73	R00585	0.982372	29.4065	6.75806	12.0124	4.02478	7.83259	1.71099e-11	12.8529	-2.6148e-12	17.0964	-5.63102e-10	103.74	9.16269e-10	20	-1.86217e-10	4.62212	-2.6148e-12	5.50729	-2.6148e-12	18.4115	-2.6148e-12
74	R00941	0.982541	29.3915	-5.39149	11.9913	-2.3809	7.83259	7.55177e-10	12.8529	5.36943e-10	17.0964	-1.50351e-11	103.74	7.63948e-10	20	-3.23235e-10	4.62212	0	5.50729	-1.86625e-08	18.4115	1.36424e-12
75	R00519	0.982373	29.2792	-5.27917	11.971	-2.33629	7.83259	-7.54024e-09	12.8529	2.26237e-11	17.0964	2.51248e-11	117.671	-110	20	-2.81986e-10	4.62212	2.28511e-11	5.50729	7.31787e-10	18.4115	3.21287e-11
76	R01199	0.985638	29.2247	-6.53093	11.9612	-2.89325	7.83259	-6.62223e-08	12.8529	2.47033e-11	17.0964	2.47033e-11	114.309	-114.309	20	6.82121e-13	4.62212	-1.13687e-13	5.50729	6.82121e-13	18.4115	6.82121e-13
77	R00210	0.982372	29.1306	10.8694	11.9459	4.1623	7.83259	1.59611e-08	12.8558	2.14884	17.0964	2.7959e-09	113.74	-107.48	20	2.85827e-08	4.62318	1.10514	5.50729	1.51815e-08	18.4115	8.92972e-07
78	R09280	0.987171	29.0935	-6.82121e-13	11.9373	1.36424e-12	7.83259	-1.13687e-12	12.8697	-1.04323	17.0964	-4.48893e-07	105.74	-10	20	7.45366e-10	4.62831	-1.07309	5.50729	-8.20251e-11	18.4115	-9.89496e-10
79	R00352	1.00107	29.0935	-29.0935	12.3446	-12.3446	7.83259	-9.79427e-10	12.8951	-7.10488	17.1429	-2.85714	107.945	-12.0545	20	-1.8449e-07	4.63772	-0.811404	5.50729	-0.724479	18.525	-1.475
80	R04198	0.98275	29.0935	-6.15636e-08	11.9373	0	7.94545	-7.94545	12.8529	0	17.0964	-1.5041e-09	103.74	0	20	-1.5041e-09	4.62212	-1.5041e-09	5.50729	0	18.4115	-6.15636e-08
81	R07613	0.983507	29.0935	-6.15636e-08	11.9373	0	8.01061	-8.01061	12.8529	0	17.0964	0	103.74	-1.5041e-09	20	-2.73605e-08	4.62211	-6.15636e-08	5.50729	1.36424e-12	18.4115	-6.15636e-08
82	R06975	5.84298e-12	29.0935	8.94979e-08	11.9373	8.91131e-08	7.83259	-9.09495e-12	12.5308	2.51021e-10	17.0964	2.51021e-10	109.74	-40	20	2.87385e-07	4.62212	2.37938e-11	5.50729	2.51021e-10	18.4115	-4.00961e-10
83	R00859	0.982624	29.0935	-4.18265e-08	11.9373	-4.18652e-08	7.63925	-4.18652e-08	12.8529	-1.59162e-12	17.0964	-1.80771e-08	110.381	33.5875	20	-1.59162e-12	4.62212	-1.59162e-12	5.50729	-1.59162e-12	18.4115	-1.59162e-12

### Sheet: S3
Name_simple	Growth	Ace	Glu	Lys	Thr	Suc	For	Ala	Try	Phe	Mal
Wild_Type	0.982372	29.0935	11.9373	7.83259	12.8529	17.0964	103.74	20	4.62212	5.50729	18.4115
R07409	2.12412	55.9236	22.719	16.1557	27.4342	34.2121	261.103	40.541	8.99133	10.7993	35.9016
R00790	2.70262	71.1543	28.9065	20.5557	34.9059	43.5297	379.903	51.3892	11.4013	13.603	45.6793
R00659	1.08606	30	12.7069	8.57143	14.1357	17.1429	112.266	20	5.03807	6	20
R00206	1.08606	30	12.7069	8.57143	14.0942	17.1429	112.266	20	5.03807	6	20
R02537	1.09634	30	13.0469	8.57143	14.5679	17.1429	115.788	20	5.04354	6	20
R01050	1.08553	30	12.7513	8.57143	13.9735	17.1429	111.985	20	5.00066	6	20
R00709	1.09634	30	13.0469	8.57143	14.6196	17.1429	115.788	20	5.04354	6	20
R00149	1.08553	30	12.7513	8.57143	13.9735	17.1429	111.985	20	5.01979	6	20
R00224	1.08553	30	12.6643	8.57143	13.9735	17.1429	115.788	20	5.00317	6	20
R08515	1.08553	30	12.7513	8.57143	13.9735	17.1429	111.985	20	5.00684	6	20
R01224	1.09634	30	13.0469	8.57143	14.4985	17.1429	115.788	20	5.04354	6	20
R00572	1.08606	30	12.7069	8.57143	14.1357	17.1429	112.266	20	5.03807	6	20
R03004	1.18633	30	13.3333	8.57143	15	17.1429	120	20	5.21739	6	20
R02301	1.28068	30	13.3333	8.57143	15	17.1429	120	20	5.21739	6	20
R02145	1.08661	30	12.7513	8.57143	13.9735	17.1429	111.985	20	5.00066	6	20
R07159	1.10068	30	12.6514	8.57143	13.9735	17.1429	111.985	20	5.00066	6	20
R01138	1.08606	30	12.7069	8.57143	14.1357	17.1429	112.266	20	5.03807	6	20
R00397	1.11037	30	13.3333	8.57143	15	17.1429	116.317	20	5.11615	6	20
R07758	1.08588	30	12.6344	8.57143	13.9735	17.1429	111.985	20	5.01979	6	20
R00724	1.08606	30	12.7069	8.57143	14.0942	17.1429	112.266	20	5.03807	6	20
R06846	1.09634	30	13.0469	8.57143	14.645	17.1429	115.788	20	5.04354	6	20
R00430	1.08606	30	12.7069	8.57143	14.0942	17.1429	112.266	20	5.03807	6	20
R00885	1.08553	30	12.6344	8.57143	13.9735	17.1429	111.985	20	5.00066	6	20
R00522	1.08553	30	12.6344	8.57143	13.9735	17.1429	111.985	20	5.00066	6	20
R01858	1.08606	30	12.7069	8.57143	14.1288	17.1429	112.266	20	5.03807	6	20
R00126	1.08553	30	12.7513	8.57143	13.9735	17.1429	111.985	20	5.00684	6	20
R00502	1.08553	30	12.6344	8.57143	13.9735	17.1429	111.985	20	5.00066	6	20
R01217	1.08553	30	12.6643	8.57143	13.9735	17.1429	116.957	20	5.00317	6	20
R01197	0.990498	30	13.0576	7.75427	12.7719	17.1429	103.74	20	4.58003	5.45455	18.4091
R00265	0.982372	30	12.9422	7.79124	12.7398	17.081	103.74	20	4.59213	5.45455	18.4091
R01621	1.00028	30	12.309	7.77778	12.8869	17.1429	118.74	20	4.65583	5.50729	18.4444
R00761	1.00028	30	12.4333	7.77778	12.8869	17.1429	117.553	20	4.65583	5.47637	18.5417
R01817	0.989632	30	12.2078	8.13509	13.4406	16.9255	109.675	20	4.59419	5.52396	18.4091
R00834	0.989632	30	12.0857	8.13509	13.4406	17.081	109.675	20	4.61038	5.57976	18.4091
R07164	0.989632	30	12.0857	8.13509	13.4406	17.081	108.702	20	4.61038	5.57976	18.4091
R01063	0.989632	30	12.2078	8.05374	13.4406	16.935	109.675	20	4.6011	5.52396	18.4091
R09281	0.989632	30	12.2078	8.13509	13.4406	16.9255	108.702	20	4.60288	5.52396	18.4091
R01434	0.989632	30	12.2078	8.13509	13.3062	17.081	108.702	20	4.61038	5.57976	18.4091
R07140	0.989632	30	12.174	8.05374	13.4406	17.081	108.702	20	4.59419	5.57976	18.4091
R01976	0.989632	30	12.0857	8.13509	13.3062	16.9255	109.675	20	4.61038	5.52396	18.4091
R00978	0.989632	30	12.0857	8.13509	13.4406	17.081	108.702	20	4.61038	5.52396	18.4091
R01218	0.989632	30	12.0857	8.13509	13.4406	16.9255	109.675	20	4.60288	5.52396	18.4091
R00396	0.989632	30	12.0857	8.13509	13.4406	16.9255	109.675	20	4.61038	5.52396	18.4091
R00094	0.989632	30	12.0857	8.05374	13.4406	17.081	109.675	20	4.61038	5.57976	18.4091
R00688	0.989632	30	12.0857	8.13509	13.4406	17.081	108.702	20	4.61038	5.53245	18.4091
R01738	0.989632	30	12.2078	8.13509	13.4406	17.081	109.675	20	4.61038	5.57976	18.4091
R00343	0.989632	30	12.2078	8.06727	13.4406	16.9255	109.675	20	4.64059	5.52396	18.4091
R01747	0.989632	30	12.0857	8.13509	13.4406	17.081	109.675	20	4.60288	5.52396	18.4091
R00746	0.989632	30	12.0857	8.13509	13.4406	17.081	108.702	20	4.61038	5.57976	18.4091
R01773	0.989632	30	12.2078	8.13509	13.4406	16.9255	109.675	20	4.61038	5.57976	18.4091
R02196	0.989632	30	12.2078	8.13509	13.4406	17.081	109.675	20	4.61038	5.57976	18.4091
R00936	0.989632	30	12.2078	8.13509	13.4406	17.081	109.675	20	4.61038	5.52396	18.4091
R00243	0.989632	30	12.2078	8.13509	13.4406	16.935	108.702	20	4.61038	5.57976	18.4091
R02259	0.989632	30	12.0857	8.13509	13.3062	16.9255	109.675	20	4.61038	5.52396	18.4091
R00842	0.989632	30	12.2078	8.13509	13.4406	17.081	108.702	20	4.60288	5.57976	18.4091
R06847	0.989632	30	12.0857	8.13509	13.4406	17.081	109.675	20	4.61789	5.57976	18.4091
R02577	0.989632	30	12.0857	8.06727	13.4406	16.9255	109.675	20	4.60288	5.57976	18.4091
R07759	0.989632	30	12.2078	8.13509	13.4406	17.081	108.702	20	4.59419	5.52396	18.4091
R01041	0.989632	30	12.2078	8.13509	13.4406	17.081	109.675	20	4.61038	5.57976	18.4091
R00848	0.989632	30	12.0857	8.13509	13.4406	17.081	108.702	20	4.60288	5.57976	18.4091
R02165	1.18633	30	13.3333	8.57143	15	17.1429	120	20	5.21739	6	20
R02965	1.18633	30	13.3333	8.57143	15	17.1429	120	20	5.21739	6	20
R01058	1.09198	30	12.6344	8.57143	13.9735	17.1429	111.985	20	5.00066	6	20
R02639	0.989632	30	12.0857	8.13509	13.4406	17.081	109.675	20	4.61038	5.57976	18.4091
R00726	0.996797	29.9133	12.4096	8.05251	13.5564	17.1429	103.74	20	4.57695	5.45455	19.7636
R00346	0.996797	29.9133	12.4096	8.07176	13.5564	17.1429	103.693	20	4.59213	5.45455	19.7636
R00431	0.996797	29.9133	12.4096	8.05251	13.5564	17.1429	103.74	20	4.59213	5.45455	19.7636
R01967	0.982372	29.5935	12	7.775	12.7719	17.081	103.74	20	4.59213	5.45455	18.4091
R02089	0.982372	29.5935	12	7.78333	12.7719	17.081	102.703	20	4.59213	5.45455	18.4091
R01010	1.01383	29.6063	12.2471	8.01102	12.9567	17.1429	103.74	20	4.68313	5.5957	18.989
R01059	0.982372	29.475	12	7.83259	12.8806	17.081	106.378	20	4.59213	5.50729	18.4091
R07417	0.982372	29.55	12	7.83259	12.8411	17.081	106.378	20	4.59213	5.50729	18.4091
R00585	0.982372	29.2913	11.8923	7.775	12.7244	17.081	102.703	20	4.59213	5.45455	18.4091
R00941	0.982541	29.0976	11.9774	7.79124	12.7244	17.081	103.74	20	4.57589	5.45455	18.4091
R00519	0.982373	29.0936	11.8513	7.75427	12.7719	16.9255	115.788	20	4.59213	5.45455	18.4091
R01199	0.985638	29.0936	11.9109	7.78248	12.7719	17.081	111.985	20	4.59213	5.45455	18.4091
R00210	0.982372	28.9042	11.9459	7.75427	12.7273	17.081	111.985	20	4.59213	5.45455	18.4091
R09280	0.987171	28.8025	11.9109	7.83259	12.7719	17.081	104.683	20	4.59213	5.45455	18.4091
R00352	1.00107	28.9042	12.2211	7.77778	12.7662	17.1429	106.866	20	4.59213	5.45455	18.4091
R04198	0.98275	28.9042	11.8179	7.874	12.7719	17.081	102.703	20	4.57589	5.45455	18.4091
R07613	0.983507	28.9042	11.9109	7.96567	12.7719	16.9255	102.703	20	4.59213	5.45455	18.4091
R06975	0.982372	28.9042	11.8179	7.79124	12.7719	16.935	108.643	20	4.57589	5.45455	18.4091
R00859	0.982624	28.9042	11.9109	7.78333	12.7719	17.081	110	20	4.57589	5.45455	18.4091
